# DystoGen Compendium: A comprehensive resource of ACMG annotated movement disorder associated genetic variants

**DOI:** 10.1101/2023.10.31.564874

**Authors:** Bhaskar Jyoti Saikia, Utkarsh Gaharwar, Mukta Poojary, Aditi Mhaske, Sangita Paul, Mukesh Kumar, Srishti Sharma, Kavita Pandhare, Shivanshi Rastogi, Medhavi Karal, Mercy Rophina, Vinod Scaria, Binukumar BK

## Abstract

**Purpose:** In recent years, the advent of high throughput sequencing techniques has led to the identification of a number of genetic variants across different genes that are associated with movement disorders. However, the under-appreciation of the variant spectrum in movement disorders and the lack of consolidated and systematic evidence-based annotation of these variants has long undermined the true potential of genomic approaches to expedite precision medicine.

**Methods:** We manually curated the genetic variants from a panel of 118 genes that have been associated with monogenic causes of movement disorders and systematically annotated them according to ACMG & AMP (American College of Medical Genetics and the Association of Molecular Pathologists) guidelines.

**Results:** Data integration after systematic classification of variants according to ACMG & AMP guidelines showed 5118 pathogenic/likely pathogenic variants accounting for 18.03% of the total unique variants being annotated. This data and annotations are available in a comprehensive online compendium DystoGen.

**Conclusion:** To the best of our knowledge, this is the most comprehensive compendium of genetic variants in movement disorders annotated as per the ACMG & AMP guidelines for pathogenicity. The compendium indexes 28377 variants along with a wide array of information including the geographical origin of the variant, global distribution, and population allele frequency. The resource has been made available in the URL https://clingen.igib.res.in/dystogen/.
