## Supplementary Data 1 for "DystoGen Compendium: A comprehensive resource of ACMG annotated movement disorder associated genetic variants"

### Sheet: Sheet1
	Gene	OMIM ID	Disorder	Reference
	ACTB	102630	Dystonia	12325076
	ADCY5	600293	Associated movement disorder	35965335
	AFG3L2	604581	Associated movement disorder	20208537
	ALDH5A1	610045	Paroxysmal movement disorder	9683595
	ALS2	606352	Dystonia	24562058
	ANO3	610110	Dystonia	11009204
	APOE	107741	Dystonia-Parkinsonism	12821754
	APTX	606350	Dystonia-Ataxia	14534929
	ARSA	607574	Parkinsonism	32437521
	ARX	300382	Dystonia	17664401
	ATM	607585	Ataxia	35146067
	ATP13A2	610513	Parkinsonism	20310007
	ATP1A2	182340	Associated movement disorder	33578253
	ATP1A3	182350	Dystonia-Parkinsonism	15260953
	ATP6AP2	300556	Parkinsonism	23595882
	ATXN2	601517	Dystonia-Ataxia	8896555
	ATXN3	607047	Dystonia-Ataxia	7874163
	BCAP31	300398	Dystonia	24011989
	C19orf12	614297	Dystonia-Parkinsonism	29295770
	CA8	114815	Ataxia	19461874
	CACNA1A	601011	Dystonia-Ataxia	34395002
	CACNA1B	601012	Dystonia	25296916
	CACNA1G	604065	Ataxia	26456284
	CIZ1	611420	Dystonia	22447717
	COASY	609855	Dystonia-Parkinsonism	24360804
	COL6A3	120250	Dystonia	26004199
	COX20	614698	Dystonia-Ataxia	24202787
	DBH	609312	Dystonia	7057205
	DCAF17	612515	Paroxysmal movement disorder	19026396
	DDC	107930	Associated movement disorder	20505134
	DEGS1	615843	Associated movement disorder	30620338
	DLAT	608770	Dystonia-Ataxia	30363394
	DNAJC12	606060	Associated movement disorder	30139987
	DNAJC5	611203	Parkinsonism	35462699
	DNAJC6	615528	Parkinsonism	22563501
	DRD2	126450	Dystonia	10220438
	DRD3	126451	Parkinsonism	31143436
	FA2H	611026	Associated movement disorder	19068277
	FBXO7	605648	Parkinsonism	18513678
	FITM2	618635	Dystonia	30214770
	FTL	134790	Dystonia-Parkinsonism	11438811
	GBA	606463	Parkinsonism	32853481
	GCDH	608801	Dystonia	21912879
	GCH1	600225	Dystonia	7874165
	GLRA1	138491	Associated movement disorder	8571969
	GNAL	139312	Dystonia	23222958 / 31158945
	GRIK2	138244	Ataxia	34375587
	HDC	142704	Associated movement disorder	23825391
	HEXA	606869	Associated movement disorder	2521932
	HPCA	142622	Dystonia	6115727
	JPH3	605268	Paroxysmal movement disorder	33824468
	KCNMA1	600150	Paroxysmal movement disorder	15937479
	KCTD17	616386	Dystonia	25983243
	KMT2B	606834	Dystonia	27839873
	LRRK2	609007	Parkinsonism	15726496
	MARS2	609728	Ataxia	16672289
	MCEE	608419	Dystonia-Parkinsonism	16752391 / 31146325
	MCOLN1	605248	Associated movement disorder	29449188
	MECP2	300005	Associated movement disorder	11007980
	MECR	608205	Dystonia	27817865
	MIPEP	602241	Associated movement disorder	27799064
	MRE11	600814	Ataxia	10612394
	NKX2-1	600635	Associated movement disorder	24714694
	PANK2	606157	Associated movement disorder	11479594
	PARK7	602533	Parkinsonism	12446870
	PDE10A	610652	Paroxysmal movement disorder	27058446
	PDGFB	190040	Associated movement disorder	23913003
	PDGFRB	173410	Associated movement disorder	23255827
	PINK1	608309	Parkinsonism	15087508
	PLA2G6	603604	Dystonia-Parkinsonism	18570303
	PLEKHG2	611893	Associated movement disorder	26573021
	PNKD	609023	Paroxysmal movement disorder	15824259
	PNKP	605610	Ataxia	25728773
	POLG	174763	Dystonia-Parkinsonism	34062649 / 16634032
	POLR3B	614366	Dystonia-Ataxia	33417887
	PPP2R2B	604325	Ataxia	27864267
	PRKCG	176980	Ataxia	19561170
	PRKN	602544	Dystonia-Parkinsonism	11558785
	PRKRA	603424	Dystonia	18243799
	PRRT2	614386	Paroxysmal movement disorder	22832103
	RELN	600514	Dystonia	25648840
	SCP2	184755	Associated movement disorder	26497993
	SERAC1	614725	Dystonia	22683713
	SETX	608465	Ataxia	24760770
	SGCE	604149	Dystonia	16240355
	SLC16A2	300095	Dystonia	19811520
	SLC19A3	606152	Dystonia	29236641
	SLC20A2	158378	Associated movement disorder	22327515
	SLC2A1	138140	Paroxysmal movement disorder	18606970
	SLC30A10	611146	Dystonia-Parkinsonism	22341971
	SLC39A14	608736	Dystonia-Parkinsonism	27231142
	SLC6A3	126455	Dystonia-Parkinsonism	19478460
	SLITRK1	609678	Associated movement disorder	16224024
	SMS	300105	Associated movement disorder	23468611
	SNCA	163890	Parkinsonism	21060011
	SOX5	604975	Associated movement disorder	29214085
	SPR	182125	Dystonia	11443547
	SQSTM1	601530	Dystonia-Ataxia	27545679
	SYNJ1	604297	Parkinsonism	23804563
	TAF1	313650	Dystonia-Parkinsonism	17273961
	TBP	605521	Ataxia	11448935
	TH	191290	Dystonia	9703425
	THAP1	609520	Dystonia	19182804
	TIMM8A	300356	Associated movement disorder	11601506
	TIMM8B	606659	Associated movement disorder	13771732
	TOR1A	605204	Dystonia	9288096
	TOR1AIP1	614512	Dystonia	25425325
	TOR1AIP2	614513	Dystonia	15767459
	TOR1B	608050	Dystonia	32202496
	TPK1	606370	Paroxysmal movement disorder	22152682
	TRAPPC11	614138	Associated movement disorder	23830518
	TUBB4A	602662	Dystonia	23595291
	TWNK	606075	Dystonia	32387964
	UBTF	600673	Dystonia-Parkinsonism	33026538
	VAC14	604632	Dystonia-Parkinsonism	31392254
	VAMP1	185880	Ataxia	22958904
	VPS13A	605978	Associated movement disorder	32131761
	XPR1	605237	Paroxysmal movement disorder	33433330
