## Supplementary data 2 for "DystoGen Compendium: A comprehensive resource of ACMG annotated movement disorder associated genetic variants"

### Sheet: Gene Category Edited
	Disorder	Gene List	No. of Pathogenic/Likely Pathogenic Variants
	Dystonia	GCH1	45
		SPR	24
		TH	109
		ANO3	18
		CIZ1	0
		FITM2	4
		ALS2	43
		ARX	76
		GNAL	17
		SERAC1	31
		SLC16A2	70
		SLC19A3	25
		THAP1	47
		TWNK	31
		CACNA1B	15
		DBH	8
		DRD2	0
		KCTD17	3
		RELN	30
		SGCE	67
		ACTB	91
		BCAP31	10
		COL6A3	92
		GCDH	126
		HPCA	3
		KMT2B	29
		MECR	7
		PRKRA	27
		TOR1A	7
		TOR1AIP1	13
		TOR1AIP2	0
		TOR1B	0
		TUBB4A	21
	Associated movement disorder	ADCY5	26
		AFG3L2	32
		ATP1A2	72
		DDC	34
		DEGS1	7
		DNAJC12	8
		FA2H	16
		GLRA1	39
		HDC	1
		HEXA	142
		MCOLN1	47
		MECP2	581
		MIPEP	3
		NKX2-1	85
		PANK2	39
		PDGFB	8
		PDGFRB	17
		PLEKHG2	0
		SCP2	3
		SLC20A2	59
		SLITRK1	1
		SMS	2
		SOX5	28
		TIMM8B	0
		TRAPPC11	23
		VPS13A	20
		TIMM8A	12
	Ataxia	ATM	956
		CA8	4
		CACNA1G	24
		GRIK2	4
		MARS2	8
		MRE11	13
		PNKP	58
		PPP2R2B	2
		PRKCG	51
		SETX	103
		TBP	12
		VAMP1	1
	Dystonia-Ataxia	APTX	37
		ATXN2	8
		ATXN3	18
		CACNA1A	191
		COX20	3
		DLAT	8
		POLR3B	26
		SQSTM1	20
	Dystonia-Parkinsonism	APOE	27
		ATP1A3	126
		C19orf12	28
		COASY	8
		FTL	8
		MCEE	4
		PLA2G6	111
		POLG	192
		PRKN	27
		SLC30A10	14
		SLC39A14	5
		SLC6A3	25
		TAF1	13
		UBTF	6
		VAC14	9
	Parkinsonism	ARSA	184
		ATP13A2	29
		ATP6AP2	0
		DNAJC5	1
		DNAJC6	9
		DRD3	0
		FBXO7	10
		GBA	14
		LRRK2	29
		PARK7	15
		PINK1	49
		SNCA	3
		SYNJ1	26
	Paroxysmal movement disorder	ALDH5A1	42
		DCAF17	12
		JPH3	2
		KCNMA1	6
		PDE10A	20
		PNKD	6
		PRRT2	22
		SLC2A1	66
		TPK1	16
		XPR1	10
