## Supplementary Data 3 for "DystoGen Compendium: A comprehensive resource of ACMG annotated movement disorder associated genetic variants"

### Sheet: Sheet1
Variant	IndiGen	Overall_Global	Africans	Americans	Amish	Eur_Finnish	Eur_Non-Finnish	Ashkenazi_Jews	Middle_Easterners	East_Asians	South_Asians	Others
1:17005450C>T	0.0005	6.6e-06	0	0	0	0	1.47e-05	0	0	0	0	0
2:218271461A>T	0	6.6e-06	0	0	0	0	0	0	0	0	0.0002069	0
2:218323409C>T	0	5.92e-05	0	0	0	0	8.83e-05	0	0	0	0.0006211	0
5:151851463C>T	0	6.6e-06	2.42e-05	0	0	0	0	0	0	0	0	0
6:161973317G>A	0	0.0002366	4.83e-05	0.00072	0	0	0.0001176	0.0002882	0	0	0.002276	0.001435
7:144453903T>G	0.211	0.127	0.03963	0.1078	0.2242	0.1719	0.1751	0.1608	0.2215	0.01153	0.2407	0.1211
7:144667825G>T	0.015	0.1971	0.5679	0.1047	0.0318	0.07348	0.04468	0.1424	0.1456	0.0009612	0.03013	0.1779
7:144765858C>T	0.719	0.68	0.8513	0.6565	0.8066	0.6058	0.5901	0.5427	0.5032	0.7868	0.7062	0.6293
11:108316069G>A	0.002	6.6e-06	0	0	0	0	1.47e-05	0	0	0	0	0
11:108325416C>T	0	1.32e-05	4.83e-05	0	0	0	0	0	0	0	0	0
15:72346679C>T	0	0.0001248	0.0003136	0	0	0	5.88e-05	0	0	0	0.0004139	0
15:89318553T>C	0	1.32e-05	0	6.55e-05	0	0	0	0	0	0	0.0002069	0
15:89320857G>A	0.001	0.0004338	2.41e-05	6.55e-05	0	0	1.47e-05	0	0	0.0108	0.001036	0.0009569
15:89327198T>C	0.001	0.0006241	0.0002653	0.001635	0	0.000753	0.0007055	0	0	0	0.0004136	0.0004776
19:12893530C>T	0	6.6e-06	0	0	0	0	1.47e-05	0	0	0	0	0
19:7528683C>T	0	6.6e-06	2.41e-05	0	0	0	0	0	0	0	0	0
22:32479132G>C	0.002	0.0001578	4.83e-05	0	0	0.0003772	0.0002351	0	0	0	0.0004148	0
22:50626154C>T	0	1.97e-05	0	6.54e-05	0	0	2.94e-05	0	0	0	0	0
22:50626202C>T	0	6.6e-06	0	0	0	0	0	0	0	0	0.0002067	0
